# Laminin switches terminal differentiation fate of human trophoblast stem cells under chemically defined culture conditions

**DOI:** 10.1101/2021.09.30.462667

**Authors:** Victoria Karakis, Thomas McDonald, Abigail Cordiner, Adam Mischler, Adriana San Miguel, Balaji M Rao

## Abstract

Human trophoblast stem cells (hTSCs) have emerged as a powerful tool to model early placental development in vitro. Analogous to the epithelial cytotrophoblast in the placenta, hTSCs can differentiate into cells of the extravillous trophoblast (EVT) lineage or the multinucleate syncytiotrophoblast (STB). Here we present a chemically defined culture system for STB and EVT differentiation of hTSCs. Notably, in contrast to current approaches, we do not utilize transforming growth factor-beta inhibitors or a passage step for EVT differentiation, or forskolin for STB formation. Strikingly, under these conditions, presence of a single additional extracellular cue – lam-inin-1 – switched the terminal differentiation of hTSCs from STB to the EVT lineage. Activation of the sphingosine-1 receptor 3 receptor (S1PR3) using a chemical agonist could drive EVT differentiation of hTSCs in the absence of exogenous laminin, albeit less efficiently. To illustrate the utility of a chemically defined culture system for mechanistic studies, we examined the role of protein kinase C (PKC) signaling during hTSC differentiation to the EVT lineage. Inhibition of PKCα/β signaling significantly reduced HLA-G expression and the formation of HLA-G^+^ mesenchymal EVTs during hTSC differentiation mediated by laminin exposure; however, it did not prevent commitment to the EVT lineage or STB differentiation. The chemically defined culture system for hTSC differentiation established herein facilitates quantitative analysis of heterogeneity that arises during hTSC differentiation, and will enable mechanistic studies in vitro.

**Significance:** Despite its importance to a healthy pregnancy, early human placental development remains poorly understood. Mechanistic studies are impeded by restrictions on research with human embryos and fetal tissues, and significant differences in placentation between humans and commonly used animal models. In this context, human trophoblast stem cells (hTSCs) have emerged as attractive in vitro models for the epithelial cytotrophoblast of the early gestation human placenta. Here we describe chemically defined culture conditions for differentiation of hTSCs to the two major differentiated cell types – extravillous trophoblast and syncytiotrophoblast. These culture conditions enable in vitro studies to reveal molecular mechanisms regulating hTSC differentiation.
