## Supplementary material for "Laminin switches terminal differentiation fate of human trophoblast stem cells under chemically defined culture conditions": Tables S1-S2

### Sheet: Table S1
Supplementary Table S1. Log2FC (fold change) for all genes in each condition vs. hTSCs in TSCM (day 0). Genes than have 0 log2FC indicates detection or samples did not pass QC.
	Gene	CT30 EVT d2	CT30 EVT d4	CT30 EVT d6	CT30 PKCi d2	CT30 PKCi d4	CT30 PKCi d6	CT30 S1P3 d2	CT30 S1P3 d4	CT30 S1P3 d6	CT30 STB d2	CT30 STB d4	CT30 STB d6	CT29 EVT d2	CT29 EVT d4	CT29 EVT d6	CT29 PKCi d2	CT29 PKCi d4	CT29 PKCi d6	CT29 S1P3 d2	CT29 S1P3 d4	CT29 S1P3 d6	CT29 STB d2	CT29 STB d4	CT29 STB d6
CTB markers	TP63	-3.93895	-4.33925	-3.43382	-2.68884	-2.99286	-2.31383	-0.58975	-2.79002	-3.94649	-1.25762	-2.17103	-3.81661	-0.282407	-0.475631	-1.12583	-1.33565	-1.43718	-1.32998	-1.51455	-1.28259	-1.42787	0.472151	-0.588263	-1.69251
	KRT7	0.670583	0.617483	0.17008	1.4733	1.01632	0.788862	3.05273	0.317575	-0.0638455	2.21539	0.901943	-0.499038	1.55054	1.77783	1.08429	2.19608	2.11499	1.58979	2.07843	1.65003	0.472255	2.69452	1.98939	-1.58247
	ELF5	-4.84499	-4.64933	-4.28453	-5.08709	-4.31568	-3.45159	-3.02983	-3.44358	-3.72157	-4.38006	-2.39175	-4.63415	-3.49372	-2.01814	-1.48691	-3.63027	-2.10202	-0.800747	-3.70911	-1.97628	-1.57292	-3.24527	-1.90232	-1.67423
	GATA3	-0.223725	-0.0115957	0.203432	-0.906538	-0.0697618	0.545058	0.956354	0.370937	0.727188	-0.271021	0.389059	-0.754602	-0.208897	0.445033	0.759552	-0.169031	0.548454	1.42263	0.145556	0.800985	0.916175	0.0371883	0.502938	0.766891
	HAND1	-3.68206	-4.77069	-4.89733	-2.16153	-3.01098	-4.25957	-0.400241	-3.7177	-4.90986	-2.50381	-4.79561	-7.37091	-2.44577	-2.90977	-4.6748	-1.58441	-2.46719	-3.65239	-1.74277	-2.70693	-4.95943	-1.36777	-3.40017	-5.51759
	ITGA6	-0.962372	-1.62263	-2.00017	0.0628809	-0.723649	-1.31433	1.67771	-1.10705	-1.79197	0.284183	-1.04473	-3.92463	1.12077	1.11007	-0.205303	1.26488	0.969381	0.383745	0.853118	0.558426	-0.443489	1.67792	0.274458	-1.93151
	ITGB1	0	0	0	0	0	0	0	0	0	0	0	0	0.0961136	0.916912	0.504133	0.687453	1.10029	1.28408	0.5218	1.17307	0.647312	1.12335	0.944625	0.401362
	TEAD4	-1.39298	-2.06529	-1.86595	-0.0390658	-0.905231	-0.882093	1.78459	-0.98679	-1.59388	-0.42812	-1.59161	-4.30462	-0.281894	-0.45669	-1.69946	0.0917121	-0.286191	-0.925116	-0.388916	-0.758719	-1.63088	-0.335514	-1.16878	-2.01315
	TFAP2C	0	0	0	0	0	0	0	0	0	0	0	0	0.0053917	1.32154	1.34797	-0.429808	0.837077	1.91637	0.283722	1.4945	1.49191	0.249069	0.931605	1.24883
	CDH1	0	0	0	0	0	0	0	0	0	0	0	0	-0.153838	0.380425	-0.604108	0.120269	0.509548	0.291668	-0.0331494	0.420917	-0.373675	0.148224	0.174399	-0.46525
	YAP	-1.44023	-1.54002	-0.681998	-1.02185	-0.893594	-0.574993	0.895551	-1.11828	-0.567409	-0.390165	-1.01786	-1.5483	-0.673473	-0.44852	-0.716375	-0.152549	-0.159545	-0.143756	-0.481354	-0.579679	-0.572349	-0.216755	-0.207985	-1.59159
	EGFR	-1.05393	0.49495	1.27206	-1.45971	-0.567837	0.994185	0.231982	-0.320201	0.929853	-0.0896952	1.63357	2.00986	0.0487327	1.519	2.81435	0.0211331	1.39032	3.36372	0.117804	1.70269	2.87055	0.752181	2.09825	2.05113
EVT markers	HLA-G	-1.94266	-1.25833	-0.866746	-2.13769	-1.47059	0.186569	-0.886708	-0.81109	-0.171863	-1.84557	-0.493416	-1.22623	-1.78772	-0.972757	-0.156452	-1.38471	-0.343883	0.178805	-0.949866	0.247144	-0.0444273	-2.0965	-1.45707	0.111997
	NOTCH1	-1.65298	-1.20068	-0.685485	-1.4542	-1.29723	-0.0538761	-0.208765	-0.550973	-0.276837	-2.03342	-1.06032	-1.48209	-0.618092	0.31416	0.648961	0.0316058	0.490003	1.60078	-0.194179	1.10578	1.06882	0.024925	0.446004	0.855238
	DAO	-3.28188	-1.07463	-2.21174	-0.67899	-1.26192	-0.30159	-0.16469	-1.23383	-1.27674	-3.26255	-4.94161	-1.94497	-2.08737	-3.95061	-3.04586	-2.5649	-3.3031	-0.955281	-3.73809	-6.92226	-1.13092	-2.42005	-2.48129	0.520208
	ITGA1	0.386054	1.86846	1.69684	-1.70495	0.812758	2.75581	0.578644	1.37272	1.93057	0.170206	1.15982	1.5642	-1.52425	1.44436	2.35075	-2.98755	-0.241069	2.90872	-1.58737	1.61501	1.73279	0.877612	1.42536	-1.1606
	ITGA5	-0.0236077	1.26702	1.81752	-0.414856	0.211492	1.57604	1.2937	0.796949	1.6019	0.343748	1.29056	1.59018	0.238455	1.35042	2.38566	0.358977	1.23275	3.07967	0.506699	1.72294	2.52872	1.0151	1.75169	2.26364
	MMP2	1.34419	2.01678	0.92871	-1.05183	0.905113	2.60897	1.0769	2.11856	2.03542	0.339759	1.30711	-1.62861	-0.537953	0.247279	0.571578	-1.07342	-0.305488	0.505971	-0.277918	0.970964	0.185315	0.538779	0.643449	-0.253502
	MMP9	-2.15739	-1.36748	-1.27224	-1.99931	-2.00036	-1.25838	-0.108593	-1.88024	-0.628607	-1.09807	-2.17774	-2.67151	1.46338	1.40256	-0.0603242	4.56367	2.78986	1.53963	1.50407	1.74465	1.09574	5.94293	3.84243	1.48797
	MYC	0.854794	0.0733272	-0.239943	0.481083	-0.00696208	-0.324109	0.504084	-0.285139	-0.299934	0.87926	-1.20205	-4.04631	1.21247	0.536892	-1.6786	1.05671	-0.0144841	-1.48223	0.818753	-0.514677	-1.53293	1.00563	-0.965905	0.701903
	CDH5	0.525592	1.2942	1.24919	-0.942915	0.251216	1.74353	1.05408	1.04918	1.75721	0.289741	1.19379	1.29952	0.776021	2.03276	2.78385	0.392103	0.956339	3.26969	0.805023	2.27157	2.96916	1.29935	1.90853	1.44189
associated with PE	EDN1	-1.34075	0.946753	0.850215	1.44162	1.36101	0.678708	3.6896	-0.0381487	1.31967	2.76092	1.21045	-0.316452	2.3928	4.59028	2.97392	4.06754	4.35862	4.17388	3.58396	3.52291	2.01707	5.51614	3.31142	4.59809
	CD9	-0.467152	0.693246	1.73819	-0.0191503	0.0540117	1.51203	1.24328	0.565134	1.35978	-0.267052	-0.348317	0.802254	-0.674646	0.138651	1.16843	0.0779713	0.0301127	1.65808	-0.232831	0.340058	1.69977	0.587849	0.154776	1.37225
	PLAC8	0.67342	0.166836	-1.22892	1.78898	0.383426	-1.85042	3.07997	-0.331771	-0.338712	2.69751	1.19931	-0.413211	1.06182	1.82623	1.74784	3.29336	3.09507	2.29352	2.22934	2.21255	1.56659	3.51092	2.48452	0.737187
STB markers	CGB	0	0	0	0	0	0	0	0	0	0	0	0	-0.204664	0.679398	1.19774	-2.39609	0.00338953	1.76555	-0.652693	0.80086	1.17363	-0.4756	0.847558	2.32575
	GCM1	0.986957	1.31382	0.774334	-0.835596	0.830194	1.8872	1.15194	1.37983	0.943518	0.34092	0.909736	-1.02293	0.811357	1.7469	1.97106	-0.0283822	1.47211	2.5605	1.00075	2.21895	1.58165	0.754604	1.48027	1.23767
	SDC1	0	0	0	0	0	0	0	0	0	0	0	0	1.79178	4.02172	5.19655	0.0324552	3.11038	5.96356	2.19782	4.47598	5.09029	2.54577	4.27071	4.10948
	CYP19A1	0.148098	1.57263	1.81002	-2.92256	0.253264	1.8327	-0.214051	0.833195	1.54198	0.0113639	1.86385	1.55549	0.217142	2.43527	3.75918	-1.33768	1.98765	4.32431	0.856357	3.08032	3.41691	1.316	2.8008	1.3322
	HSD3B1	1.07436	1.82306	1.63803	0.95273	1.04265	2.00089	2.27952	1.19518	1.61104	1.57952	1.5964	1.41871	1.40041	2.24434	2.58867	1.37736	2.11428	3.2853	1.46725	2.53111	2.20907	1.84239	2.20208	0.803801
	ERVFRD1	-0.598654	0.728471	0.45118	-3.07104	-0.888494	0.483148	-1.17135	0.358116	0.773543	-0.779248	1.46095	0.891433	1.17489	3.27553	4.12917	-0.415352	2.73107	4.82774	1.85288	3.96653	4.57306	1.33228	3.6428	4.5542
	ERVW1	0.146008	1.46282	1.82028	-1.85171	-0.0674785	1.83914	0.22077	0.746649	1.8476	-0.524355	1.42811	2.41672	0.256761	2.10066	3.05416	-0.615707	1.33628	3.85505	0.721257	2.60311	3.2458	0.526807	2.12053	2.62036
	CSH1	5.71378	9.20524	12.7114	3.95634	5.64089	10.0536	3.72153	4.17048	9.20655	7.96112	9.23831	8.81041	5.03555	10.2832	11.9536	1.14957	8.17482	9.97377	0.405233	8.9042	8.74904	9.1412	9.89595	8.97194
NOTCH1	RBPJk	-0.329545	-0.0434339	0.126465	-0.522839	-0.288379	0.478812	1.57144	-0.0367859	0.280095	-0.0596538	-0.298051	-0.937774	-0.105145	0.186296	-0.178724	0.0385419	0.0886268	0.537858	-0.0034928	0.167914	-0.081556	0.149431	-0.36658	-0.474194
	ADAM17	-0.564119	-0.123122	0.153528	-1.18884	-0.294016	0.882061	0.823664	0.0477905	0.269981	-0.401988	0.280543	-0.770653	-0.161317	0.760431	1.17775	0.216438	0.840805	1.79926	0.279912	1.19785	1.11814	0.0917917	0.443169	-0.246336
	JAG1	-1.16672	-0.835175	-0.625108	-2.01844	-1.63674	-0.730989	-1.31183	-1.10412	-0.209989	-2.11894	-1.15659	-1.6759	-0.768308	0.552549	0.848356	-1.21173	1.05651	2.03785	-0.346834	1.43224	1.48226	-0.967165	0.343484	1.39398
	DLL1	-0.694494	0.587207	1.19402	-1.91537	-0.682656	1.86585	-1.17862	0.937737	1.48531	-2.61926	-1.68878	-3.25221	-0.585739	0.530417	0.835423	-0.739748	0.426264	1.34056	-0.438496	0.466657	0.378603	-0.113675	0.0450924	0.865164
	SRC	0.0108872	0.185652	0.63992	-0.303353	0.482059	1.51225	1.77781	1.00467	0.731279	0.167127	0.204877	-0.648883	0.112436	0.735781	0.915956	0.27649	0.820323	1.67261	0.307353	0.999076	0.790022	0.562188	0.611924	0.30832
	ADM	-0.552419	0.277363	1.18411	-1.96009	-0.465028	0.869568	-0.812041	-0.462205	0.448201	-0.703244	-0.0621298	0.566225	-0.525282	0.369276	0.883771	-1.07935	0.233812	1.33194	-0.285876	0.627744	0.535553	-0.14995	0.565832	2.0941
	HES1	-1.10292	-0.357801	0.284415	-1.96264	-0.965921	0.615332	-0.221005	-0.722362	0.537095	-1.94568	-0.734036	0.288788	-0.594793	0.877231	2.20422	-1.15062	0.247531	2.39492	-0.49413	1.33623	1.99263	-0.151648	0.944213	2.23709
	HES5	3.28257	4.12759	2.27912	-1.32632	-0.45704	-0.826172	-0.905541	-0.996983	2.28649	2.68097	3.42692	0.537872	0.936065	1.93492	1.54512	-2.1282	-0.505315	-0.395253	-2.24974	0.609338	-0.379212	2.8904	2.24978	2.19048
	HEY1	0.846775	1.63638	2.79467	-1.41369	0.215319	2.64587	0.834675	1.38995	3.04775	-0.30496	2.31821	2.11455	0.335648	1.97826	3.21884	-0.966985	1.11155	3.91581	0.667396	2.40283	3.24327	0.674903	2.21959	4.00724
	IRF6	-1.23468	-0.70261	0.148678	-0.521846	-0.615741	0.468597	1.18128	-0.443481	0.09816	-0.291768	-0.648341	-1.31708	-0.733338	-0.169575	-0.178298	-0.010164	-0.246753	0.300684	-0.3175	-0.264969	-0.0424238	0.753014	-0.0648498	-0.609691
	JAK2	-0.739842	0.620954	1.42409	-0.798343	-0.293007	1.5828	0.993346	-0.170645	1.34496	-0.344929	-0.603296	0.188692	-0.61341	0.536016	0.914222	-0.0562513	-0.0366125	1.81183	-0.462438	0.25126	0.630249	-0.0615014	-0.170166	-0.10069
	AKT1	-0.327924	-0.119454	-0.180208	-0.670106	-0.467885	0.772367	1.14135	0.175688	0.0665455	-0.425158	-0.390772	-1.14082	0.0508834	0.433441	0.106058	0.104748	0.168939	0.857911	0.0464031	0.683751	0.139256	0.0624864	-0.127955	-0.33092
	CCND1	-0.0851544	-2.20498	-2.87963	1.23292	-0.0628424	-1.82646	2.39621	-1.27256	-2.92614	0.845579	-1.50243	-6.19276	0.0415659	-0.622344	-2.84163	1.43759	-0.250413	-1.89275	0.269342	-1.17918	-3.13989	1.28744	-1.25667	-3.96522
	XIAP	0.0577494	0.925844	2.05017	-1.14463	0.367129	2.16219	0.894731	1.03184	2.27923	-0.589057	0.414059	1.09467	-0.360337	0.818479	1.53415	-0.375034	0.626463	2.2126	0.125794	1.44782	1.8615	0.298681	0.718477	2.13107
	LFNG	-0.861287	-0.257823	-1.79736	-0.642503	-0.545872	0.204758	0.0919849	-0.699432	-0.381626	-1.12253	0.136399	-1.56395	-0.354095	0.308911	-0.072937	-0.230148	-0.0117047	0.298351	-0.11277	0.406931	0.0867089	-0.18523	0.586144	1.8826
HIF markers	VEGFA	-1.59388	-1.02549	0.633111	-2.70043	-1.2394	0.54782	-0.663153	0.247703	1.19335	-2.46732	-0.504642	-0.103617	-1.49827	-0.1515	0.476786	-1.40522	0.154742	1.96283	-0.792359	0.988222	1.37065	-1.39642	-0.0507404	3.08921
	FLT1	-2.30073	-0.836884	1.83366	-3.26607	-2.61867	0.100726	-2.0941	-2.30701	-1.12088	0.0165467	0.831589	4.37438	-1.11845	0.284274	5.69459	-2.18721	0.389845	2.89531	-1.1926	0.450814	5.2038	3.37315	3.20499	1.56032
	ANKRD37	-0.385548	-0.675902	-1.12901	-1.71925	-1.80156	-1.31751	-0.821014	-0.855	-0.468847	-1.1388	1.74989	0.879364	-0.331931	0.582207	2.99094	-0.323159	0.565374	2.93054	-0.0897937	0.896991	2.9665	0.100603	1.1058	2.72207
	ARNT	-0.226045	0.778954	1.8248	-0.961557	0.162065	1.93727	1.24211	0.801676	1.9716	-0.291916	0.477303	0.838495	-0.185871	0.5104	1.11899	-0.368552	0.326897	1.71971	-0.221595	0.785563	1.29641	-0.0619124	0.301202	1.39813
	CA9	-0.967682	-0.314514	-0.851413	-4.95393	-3.82551	-1.23435	-2.03755	-2.74286	-0.558605	-1.00286	0.0320474	3.70423	-0.921523	-0.78172	2.54852	-1.37291	-2.16065	2.28872	-0.953857	-0.568747	1.56641	-0.0488734	-0.148867	-0.826926
	TP53	0.397461	0.543184	0.692908	0.734088	1.23497	1.78501	2.45619	1.47778	0.702091	1.04844	1.3361	-0.530335	0.829102	1.28057	0.990116	1.07159	1.3683	1.37589	0.758401	1.37996	0.941323	0.786864	0.983039	-0.626531
	EPAS1	-0.35731	1.22687	1.56455	-1.7075	-0.990438	1.12936	0.0886226	-0.41423	1.54223	0.209365	1.7062	2.53376	0	0	0	0	0	0	0	0	0	0	0	0
	EPO	-0.763797	-0.895161	-1.1034	-1.92081	-0.0639099	1.87381	0.152913	0.75701	-1.02213	-1.46003	0.886332	-1.56491	-2.21827	-0.888903	0.995178	-2.46697	-0.493081	0.510702	-1.93014	0.294691	0.519201	-1.78845	-0.809002	-2.9513
	HDAC1	-0.926548	-0.785968	-0.483736	-1.13347	-0.622203	0.234982	-0.829876	-0.439868	-0.653607	-0.770707	-0.5846	-0.533287	-0.976342	-0.550919	-0.616392	-0.614986	-0.402119	0.277837	-0.697678	-0.251196	-0.835621	-0.891371	-0.793228	-1.55897
	HIF1A	-0.217653	-0.249297	0.36192	0.110063	0.0136669	0.525886	1.78551	0.185377	0.728796	0.308469	-0.310379	-1.86198	0.288464	0.298524	-0.216781	0.589644	0.388393	0.380236	0.426058	0.441649	0.129141	0.595292	-0.119543	0.731922
	KDM3A	-0.482951	0.183489	0.928605	-1.15139	-0.117798	1.33967	0.590466	0.265642	0.874923	-0.976268	0.432261	0.468075	-0.67672	0.288648	1.41955	-0.451956	0.39119	1.63317	-0.233613	0.664808	1.53204	-0.75927	0.0429104	0.470906
	LIMK1	-0.895898	0.0896201	0.774587	-1.40207	-0.571902	1.76043	0.606029	0.161687	1.2164	-0.539013	0.314328	0.988613	-0.696409	0.00922758	1.90185	-0.156742	-0.114291	2.06613	-0.355228	0.470416	1.92852	-0.101867	0.0891728	0.605906
	LRP1	-2.47997	-1.30027	-0.0420044	-2.09958	-1.36702	-0.022985	-0.394973	-0.591442	0.182839	-2.46865	-1.02499	-0.484624	-1.0511	0.286505	0.687296	-0.590908	0.33028	1.54664	-0.687818	0.955438	1.35455	-0.438448	0.538061	1.60459
WNT	GSK3B	-0.492106	0.0312962	0.7108	-1.38202	-0.462939	0.767373	0.535127	0.376364	1.0551	-0.844992	0.181393	-0.0609582	-0.397787	0.663668	1.15266	-0.564682	0.436663	1.91138	-0.150488	1.11371	1.47965	-0.034771	0.502542	1.43846
	CTNNB1	-0.269033	-0.495498	-0.361312	-0.880573	-0.25081	0.0986319	0.801867	0.167649	0.167152	-0.339758	0.0296936	-1.71956	0.18662	0.584478	0.297113	-0.243474	0.205252	0.786451	0.000504585	0.735076	0.354856	0.381878	0.457561	0.644624
PKC/D	PAK1	0.0120354	1.11194	1.68087	-0.93015	0.334796	1.9214	0.977144	1.07392	1.85886	-0.253293	0.91933	0.762251	-0.652125	0.64978	1.47736	-0.465118	0.292953	2.13215	-0.179435	1.07331	1.40867	-0.148355	0.718154	1.05849
	PIK3CA	-0.418082	0.351077	1.02389	-0.441193	-0.0921445	1.21937	1.2781	0.253358	1.15298	0.0105233	0.0704305	-0.346143	-0.155939	0.572968	0.689921	0.195455	0.356527	0.930931	-0.0533159	0.357583	0.666149	0.457632	0.269071	0.186188
	PIK3CB	-0.143407	0.0336675	0.794255	-1.38277	-0.0918272	1.21594	1.23488	0.633782	1.08539	-0.256722	0.452717	0.427388	-0.457177	0.36057	1.09408	-0.409871	0.250955	1.60032	-0.131184	0.910148	1.28846	0.272937	0.700872	0.758174
	PKD1	-2.97423	-3.36069	-2.42259	-2.51245	-2.51365	-1.31564	-0.575463	-2.25793	-1.69337	-3.10613	-3.15261	-2.88279	-1.33224	-1.30753	-1.60659	-0.327511	-0.840536	-0.686596	-0.540674	-0.873403	-0.94924	-1.32567	-1.93722	-0.639095
	PRKCA	-1.63042	-0.120918	0.817948	-2.83487	-1.37013	1.2067	-0.538408	-0.153625	1.24641	-1.47244	-0.304257	0.0300304	-1.15797	-0.16474	0.736507	-1.60282	-1.02851	1.39355	-1.05759	0.0698625	0.886144	-0.844652	-0.310294	2.08387
SphK2	S1PR1	-4.4919	-4.94306	-3.54926	-4.51987	-3.69158	-3.29682	-3.04273	-2.96455	-4.32802	-3.08092	-1.73172	-4.60976	-2.02519	-0.76546	-0.379354	-3.76085	-0.432658	0.11551	-1.84886	-0.0714144	-1.31067	-1.98388	-0.176579	-1.97828
	S1PR3	-1.81961	-1.62455	-1.14406	-0.566412	-1.31023	-0.215067	0.818704	-1.6181	-1.42127	-1.51864	-1.08301	-1.67652	-1.04079	-1.23515	0.657525	0.189152	-0.337656	1.05937	-0.615496	-0.679361	0.056386	-0.839761	-1.05742	-2.18014
	S1PR5	-0.899099	-0.426489	0.830998	-0.475144	-0.231602	1.17656	1.60112	0.387199	0.693858	-2.43555	-2.9417	-2.42838	-1.23124	-0.736989	-1.17276	-0.686468	0.105484	0.113223	-0.843317	-0.164602	-0.629498	-2.47709	-1.93526	0.477173
	SphK1	1.67941	3.37093	2.52478	-0.651737	1.0806	3.69348	1.88514	2.55728	3.37024	0.578606	2.74908	3.04095	0.642984	2.89942	4.07317	-0.687387	1.67106	4.73345	0.513154	3.60496	3.77164	1.66623	2.69683	2.78819
	SphK2	-0.554705	-0.266655	-0.155206	-1.01905	-0.107372	0.948613	0.996148	0.0820771	0.00400303	-0.465052	-0.042547	-0.768445	-0.257454	0.0533431	-0.0586902	-0.419589	0.212402	0.791096	-0.380156	0.458522	-0.317712	-0.38174	-0.129593	-1.33768
Inflammation	IL10	-1.64168	-0.724397	-1.90702	-1.3527	-1.27664	1.37749	-2.33171	-1.62057	-1.02574	-5.32468	-2.79399	-0.842969	0	-3.82883	0	-5.58429	-6.58291	-3.03157	-4.0707	-10.7415	-5.2552	-3.16994	-7.10716	-2.10383
	TNF	-0.573187	1.14464	1.91917	1.64817	0.359994	0.682961	0.948877	-1.00511	1.1683	0.633659	-0.464367	-1.76382	2.09633	3.80556	2.33725	3.83273	4.21634	3.19873	1.82408	3.39679	1.73284	4.39121	3.51917	2.94116
	RAC1	-0.736644	-0.563834	-0.13639	-0.736855	-0.592779	0.212359	0.706387	-0.323965	-0.113002	-0.29682	-0.726687	-2.43951	-0.37637	-0.0112356	-0.524945	0.188269	-0.0323952	-0.103882	-0.118112	-0.150095	-0.748058	0.283451	-0.367276	-0.967228
	PIGF	-1.02057	-0.617802	-0.629686	-0.8853	-1.09199	-0.175713	-0.0247054	-0.842533	-0.687597	-0.857788	-1.24916	-0.427856	-0.588784	-0.140577	-0.241848	0.0253443	-0.128143	0.867431	-0.31735	-0.0207193	-0.175543	-0.74671	-1.22888	-1.575
	ANG	-2.81249	-0.207503	-0.0883631	-3.58111	-2.10509	0.208378	-1.82663	-1.02628	-0.327519	-2.21344	-0.631753	-0.385077	-2.52445	-0.665619	0.189987	-2.27922	-1.15313	0.831719	-2.34067	-0.196448	0.221204	-1.75192	-1.29828	-0.4609
	CXCL8	-1.87846	1.89917	2.61429	-0.270703	0.14655	3.02299	-2.99583	-0.0573068	2.52497	-2.26541	-1.06122	0.523075	0.755554	0.465073	2.1844	4.4487	2.23631	0.419646	-0.520937	-0.356403	1.84235	1.25823	1.26705	2.5569
	NFKB1	0.108543	0.67642	0.437174	-0.430695	0.146514	1.23761	1.65748	0.65711	0.576739	0.698604	0.949191	-0.307046	0.586698	1.19788	1.11496	0.642756	1.05395	1.65206	0.722791	1.30423	0.946694	0.735554	0.85431	0.0137733
MEK	STAT3	-1.81122	-0.850714	0.00746685	-1.28716	-1.04586	-0.0780687	0.492326	-0.92122	-0.0412177	-0.958486	-0.387561	-0.318122	-0.944053	-0.19537	0.371257	-0.171603	0.129112	1.11646	-0.512551	0.160871	0.426514	-0.248028	-0.11776	-0.560278
	PDGFB	-0.153728	0.348611	1.22691	-0.31285	0.123686	1.00544	1.83402	0.19547	1.10146	0.259857	-0.496951	-0.433424	0.18169	0.832413	0.155085	0.595987	0.838731	1.04616	0.524973	0.701487	0.664988	0.979242	0.188541	0.767396
	PTK2	-1.13751	-0.310966	0.626684	-1.31332	-0.65364	0.712046	1.14213	-0.0533347	0.781151	-0.514363	-0.310858	0.0238135	-0.621672	0.132924	0.49892	-0.0411487	0.42296	1.32301	-0.0261081	0.623482	1.04698	0.277531	0.15148	0.764192
	RAF1	-0.0729994	1.02434	1.29109	-0.574403	0.33207	1.79052	1.23265	0.92202	1.37352	-0.517984	0.244361	1.33658	-0.174523	0.818843	1.44837	-0.267277	0.312226	2.0793	-0.137744	0.976509	1.43198	-0.190036	0.240913	0.602087
	HBEGF	0.09802	-0.229252	0.389566	0.72892	0.14205	1.11789	1.02111	0.295521	0.428169	0.00540174	0.9857	-0.641863	-0.702582	1.41326	1.27882	0.0526608	0.823614	2.27308	-0.28162	1.69	0.768444	1.09069	1.30737	0.489411
	FOS	-5.96674	-4.2105	-2.94275	-6.65789	-6.78148	-3.81684	-5.98385	-5.15618	-3.60629	-6.31857	-4.31793	-3.94021	-2.31974	-2.97407	-1.46224	-3.40721	-2.49402	-1.88775	-2.64062	-2.47047	-0.823618	-4.06343	-2.5443	1.5884
	JUN	-4.42034	-3.56324	-2.9416	-1.44962	-2.83283	-3.32325	-0.00990773	-4.26978	-2.70109	-2.50348	-4.66462	-5.48109	-1.11304	0.176351	-1.43047	1.11715	0.229046	-0.148092	0.0925051	-0.791977	-1.61599	1.06109	-1.03895	-0.456185
	ETS1	-2.18404	-2.28017	-0.898469	0.264341	-1.24773	-2.31133	2.06665	-2.73836	-1.40146	0.0411392	-2.708	-3.94197	-1.15543	-0.730972	-2.0934	1.10335	-0.546994	-1.12195	-0.27128	-1.43049	-2.46945	2.14352	-1.16172	-0.33539
	MET	-3.13507	-2.35394	-0.708527	-1.62878	-1.28265	-0.668927	0.203317	-1.22915	-0.940268	-0.0311775	-0.198469	-1.90118	0.0457043	1.31793	0.783663	0.397205	1.21426	1.34772	-0.195171	0.977883	0.824213	1.62155	1.80834	-0.118897

### Sheet: Table S2
Supplementary Table S2. Log2(fold change) for genes that were significantly upregulated or downregulated in each condition vs. hTSCs in TSCM (day 0) using a two-tailed t-test "-" indicates detection or samples did not pass QC and could not be processed.
	Gene	CT30 EVT d2	CT30 EVT d4	CT30 EVT d6	CT30 PKCi d2	CT30 PKCi d4	CT30 PKCi d6	CT30 S1P3 d2	CT30 S1P3 d4	CT30 S1P3 d6	CT30 STB d2	CT30 STB d4	CT30 STB d6	CT29 EVT d2	CT29 EVT d4	CT29 EVT d6	CT29 PKCi d2	CT29 PKCi d4	CT29 PKCi d6	CT29 S1P3 d2	CT29 S1P3 d4	CT29 S1P3 d6	CT29 STB d2	CT29 STB d4	CT29 STB d6
CTB markers	TP63	-3.93367	-4.32681	-3.41522	-2.56421	-2.98894	-2.2867		-2.70626	-3.8202	-1.24958	-2.15741	-3.81384			-1.12583	-1.33565	-1.43718	-1.32998	-1.51455	-1.28259	-1.42787			-1.69251
	KRT7	0.626236			1.44559	0.974179	0.778911	2.65384			2.20227	0.828355			1.77783	1.08429	2.19608	2.11499	1.58979	2.07843	1.65003		2.69452	1.98939	-1.58247
	ELF5	-4.82967	-4.44421	-4.28389	-4.96736	-4.30777	-3.42968		-3.39048	-3.6407	-4.37885	-2.3905	-4.60291	-3.49372	-2.01814	-1.48691	-3.63027	-2.10202		-3.70911	-1.97628	-1.57292	-3.24527	-1.90232	-1.67423
	GATA3						0.540859					0.38781	-0.704273			0.759552		0.548454	1.42263		0.800985	0.916175		0.502938	0.766891
	HAND1	-3.65261	-4.7207	-4.88589	-2.06836	-3.00583	-4.25718		-3.67704	-4.85886	-2.49684	-4.79499	-7.36522		-2.90977	-4.6748	-1.58441	-2.46719	-3.65239	-1.74277	-2.70693	-4.95943		-3.40017	-5.51759
	ITGA6	-0.898797	-1.5031	-1.88843		-0.709674	-1.30864			-1.68945		-1.02771	-3.90298		1.11007		1.26488	0.969381					1.67792		-1.93151
	ITGB1	-	-	-	-	-	-	-	-	-	-	-	-		0.916912	0.504133		1.10029	1.28408		1.17307	0.647312	1.12335	0.944625
	TEAD4	-1.31106	-1.96298	-1.82771		-0.898189	-0.858624			-1.58279		-1.58599	-4.30075			-1.69946						-1.63088			-2.01315
	TFAP2C	-	-	-	-	-	-	-	-	-	-	-	-		1.32154	1.34797		0.837077	1.91637		1.4945	1.49191		0.931605
	CDH1	-	-	-	-	-	-	-	-	-	-	-	-			-0.604108		0.509548							-0.46525
	YAP	-1.37115	-1.36273			-0.88624						-1.00153	-1.50444												-1.59159
	EGFR	-1.04861			-1.35211	-0.538179	0.987681					1.62079	2.00946		1.519	2.81435		1.39032	3.36372		1.70269	2.87055		2.09825	2.05113
EVT markers	HLA-G	-1.87369				-1.46861					-1.8285		-1.20066
	NOTCH1	-1.63348				-1.28782					-2.03105		-1.45796			0.648961		0.490003	1.60078		1.10578	1.06882
	DAO	-3.16997									-3.13259	-4.94064	-1.94377		-3.95061			-3.3031		-3.73809		-1.13092		-2.48129
	ITGA1		1.86598				2.75422		1.33141			1.15507	1.5055			2.35075	-2.98755		2.90872	-1.58737	1.61501	1.73279
	ITGA5		1.17468	1.58647			1.57204					1.27962	1.58831		1.35042	2.38566		1.23275	3.07967		1.72294	2.52872		1.75169	2.26364
	MMP2		2.00991			0.881824	2.60188		2.08153			1.30589	-1.52807								0.970964			0.643449
	MMP9	-2.1335			-1.93212	-1.99254			-1.84589			-2.07888	-2.59663				4.56367	2.78986	1.53963		1.74465		5.94293	3.84243	1.48797
	MYC	0.852046									0.860712	-1.15214	-4.0151			-1.6786			-1.48223
	CDH5	0.513709	1.23722				1.736		0.983454			1.19216	1.29646			2.78385			3.26969		2.27157	2.96916
	EDN1				1.3167		0.620444	3.55531			2.74927			2.3928	4.59028	2.97392	4.06754	4.35862	4.17388	3.58396	3.52291		5.51614	3.31142	4.59809
	CD9			1.62228			1.5001									1.16843			1.65808			1.69977			1.37225
	PLAC8				1.70587		-1.82451	2.67351			2.64149						3.29336	3.09507					3.51092
STB markers	CGB	-	-	-	-	-	-	-	-	-	-	-	-		0.679398	1.19774	-2.39609		1.76555		0.80086	1.17363		0.847558	2.32575
	GCM1	0.937713	1.26332			0.81659	1.88688		1.34596			0.899483			1.7469	1.97106		1.47211	2.5605		2.21895	1.58165		1.48027
	SDC1	-	-	-	-	-	-	-	-	-	-	-	-			5.19655			5.96356		4.47598	5.09029		4.27071
	CYP19A1		1.52381				1.83096		0.785829			1.86213	1.50443			3.75918			4.32431			3.41691
	HSD3B1	1.06108	1.79115			1.03995	1.99842		1.16424		1.5695	1.58598	1.356		2.24434	2.58867	1.37736	2.11428	3.2853	1.46725	2.53111	2.20907	1.84239	2.20208
	ERVFRD1	-0.566788			-2.89233	-0.864771					-0.776851	1.45698	0.841373			4.12917			4.82774		3.96653	4.57306		3.6428	4.5542
	ERVW1		1.42577		-1.67718		1.83764				-0.523157	1.42308	2.40244			3.05416			3.85505		2.60311	3.2458
	CSH1		9.19559	12.5477			10.0521			9.1901	7.95583	9.22683	8.76171		10.2832	11.9536		8.17482	9.97377		8.9042	8.74904	9.1412	9.89595	8.97194
NOTCH1	RBPJk												-0.930132
	ADAM17	-0.536716					0.851522				-0.399552		-0.715413		0.760431	1.17775		0.840805	1.79926		1.19785	1.11814		0.443169
	JAG1	-1.0108	-0.805528		-1.88567	-1.6339	-0.715456				-2.11552		-1.51069
	DLL1										-2.61089	-1.67562	-3.22247
	SRC						1.50451								0.735781	0.915956		0.820323	1.67261
	ADM	-0.546469			-1.75917	-0.424396	0.867074				-0.682467														2.0941
	HES1	-1.08505			-1.80907	-0.958544			-0.696675		-1.93811					2.20422			2.39492
	HES5	3.23022	4.09278								2.66913	3.41846									0.609338	-0.379212
	HEY1		1.39464	2.77839			2.63228		1.19792	2.9544	-0.299749	2.31595	2.09654			3.21884			3.91581					2.21959	4.00724
	IRF6	-1.22217											-1.31209
	JAK2	-0.738075	0.592675				1.57513					-0.583049				0.914222			1.81183
	AKT1						0.746051						-1.1365						0.857911		0.683751
	CCND1			-2.42445			-1.81821		-1.13966	-2.83676	0.839287	-1.48735	-6.09161			-2.84163						-3.13989			-3.96522
	XIAP			1.98368			2.15114			2.04614			1.07562			1.53415			2.2126		1.44782	1.8615			2.13107
	LFNG																								1.8826
HIF markers	VEGFA	-1.53915			-2.55068	-1.22394				1.17388	-2.46256						-1.40522		1.96283		0.988222	1.37065	-1.39642		3.08921
	FLT1	-2.24555			-3.13256	-2.59447		-1.96954	-2.16769				4.36263			5.69459
	ANKRD37				-1.62367	-1.79718	-1.31405				-1.13542	1.6239				2.99094			2.93054		0.896991	2.9665			2.72207
	ARNT		0.718558	1.786			1.92174			1.83594			0.831096			1.11899			1.71971		0.785563	1.29641			1.39813
	CA9				-4.6182	-3.77374		-2.03215	-2.53044				3.69825			2.54852		-2.16065	2.28872
	TP53	0.388655				1.23238	1.77266	2.14971	1.40128		1.04527	1.32814	-0.465906		1.28057			1.3683	1.37589		1.37996
	EPAS1	-0.337619			-1.54682	-0.983031	1.11657					1.70338	2.53375	-	-	-	-	-	-	-	-	-	-	-	-
	EPO						1.83003					0.859223	-1.41396			0.995178
	HDAC1	-0.906612				-0.610862					-0.770152	-0.579255	-0.502139												-1.55897
	HIF1A												-1.85911
	KDM3A						1.30968				-0.970359					1.41955			1.63317		0.664808	1.53204
	LIMK1	-0.883279					1.72921						0.986876			1.90185			2.06613			1.92852
	LRP1	-2.47748			-1.97768	-1.34925					-2.46246	-1.01611
WNT	GSK3B										-0.843797					1.15266			1.91138		1.11371	1.47965			1.43846
	CTNNB1												-1.70235		0.584478				0.786451		0.735076			0.457561
PKC/D	PAK1			1.53632			1.91963		0.946258			0.9115	0.737986			1.47736			2.13215		1.07331	1.40867
	PIK3CA						1.20306												0.930931			0.666149
	PIK3CB						1.19801									1.09408			1.60032		0.910148	1.28846		0.700872
	PKD1	-2.97128	-3.31583	-2.36874	-2.34769	-2.50554	-1.22387			-1.58484	-3.10544	-3.14801	-2.88199		-1.30753	-1.60659					-0.873403			-1.93722
	PRKCA	-1.55787			-2.76311	-1.33999	1.17024				-1.47165						-1.60282	-1.02851	1.39355						2.08387
SphK2	S1PR1	-4.46861	-4.90664	-3.45209	-4.47201	-3.66059	-3.29552	-2.80596	-2.91647	-4.26699	-3.07907	-1.67655	-4.56168				-3.76085
	S1PR3	-1.81131	-1.55837			-1.30982			-1.53672		-1.51125				-1.23515	0.657525			1.05937					-1.05742	-2.18014
	S1PR5										-2.43138	-2.92657	-2.40758			-1.17276							-2.47709	-1.93526
	SphK1	1.57016	3.36586			1.01812	3.67833	1.75666	2.52645			2.74265	3.02736		2.89942	4.07317		1.67106	4.73345		3.60496	3.77164		2.69683	2.78819
	SphK2	-0.5463					0.928025				-0.464087								0.791096		0.458522				-1.33768
Inflammation	IL10						1.32877
	TNF												-1.71967		3.80556		3.83273	4.21634	3.19873		3.39679		4.39121	3.51917	2.94116
	RAC1												-2.43465									-0.748058			-0.967228
	PIGF	-1.0175				-1.09182						-1.23962							0.867431					-1.22888	-1.575
	ANG	-2.78397			-3.50317	-2.08852			-0.995525		-2.19687	-0.612753		-2.52445			-2.27922	-1.15313		-2.34067			-1.75192	-1.29828
	CXCL8	-1.84948					2.98549				-2.26111						4.4487	2.23631				1.84235
	NFKB1						1.22543	1.42903	0.601912		0.692973	0.93606			1.19788	1.11496		1.05395	1.65206		1.30423	0.946694		0.85431
MEK	STAT3	-1.79659				-1.02818					-0.947069					0.371257			1.11646			0.426514
	PDGFB						0.970445	1.54677				-0.488421			0.832413			0.838731	1.04616		0.701487
	PTK2	-1.12309														0.49892		0.42296	1.32301		0.623482	1.04698
	RAF1		0.976058				1.78813		0.803186		-0.511616		1.33285		0.818843	1.44837			2.0793		0.976509	1.43198
	HBEGF						1.10631					0.96166							2.27308		1.69
	FOS	-5.959	-4.14008	-2.93981	-6.64207	-6.77006	-3.81647	-5.32524	-5.14846	-3.39573	-6.31307	-4.31253	-3.88642				-3.40721						-4.06343
	JUN	-4.35758	-3.50747	-2.74635		-2.82538	-3.32195		-4.25753	-2.63151	-2.46033	-4.62882	-5.47149
	ETS1	-2.03012	-2.13554			-1.19598	-2.31049		-2.68195	-1.35193		-2.69793	-3.93101			-2.07696							2.00442
	MET	-3.11032	-2.24121		-1.48604	-1.24155							-1.89264		1.28936	0.747504		1.18072	1.29482		0.919912	0.767927	1.5359	1.7732
